# Palmitoylation targets the Calcineurin phosphatase to the Phosphatidylinositol 4-kinase complex at the plasma membrane

**DOI:** 10.1101/2021.07.14.451536

**Authors:** Idil Ulengin-Talkish, Matthew AH Parson, Meredith L Jenkins, Jagoree Roy, Alexis ZL Shih, Nicole St-Denis, Gergo Gulyas, Tamas Balla, Anne-Claude Gingras, Péter Várnai, Elizabeth Conibear, John E Burke, Martha S. Cyert

**Author notes:** Max-Delbrueck Center for Molecular Medicine, Berlin, Germany (Alexis ZL Shih).

## Abstract

Calcineurin, the conserved protein phosphatase and target of immunosuppressants, is a critical mediator of Ca^2+^ signaling. To discover novel calcineurin-regulated processes we examined an understudied isoform, CNAβ1. We show that unlike canonical cytosolic calcineurin, CNAβ1 localizes to the plasma membrane and Golgi due to palmitoylation of its divergent C-terminal tail, which is reversed by the ABHD17A depalmitoylase. Palmitoylation targets CNAβ1 to a distinct set of membrane-associated interactors including the phosphatidylinositol 4-kinase (PI4KA) complex containing EFR3B, PI4KA, TTC7B and FAM126A. Hydrogen-deuterium exchange reveals multiple calcineurin-PI4KA complex contacts, including a calcineurin-binding peptide motif in the disordered tail of FAM126A, which we establish as a calcineurin substrate. Calcineurin inhibitors decrease PI4P production during Gq-coupled GPCR signaling, suggesting that calcineurin dephosphorylates and promotes PI4KA complex activity. In sum, this work discovers a new calcineurin-regulated signaling pathway highlighting the PI4KA complex as a regulatory target and revealing that dynamic palmitoylation confers unique localization, substrate specificity and regulation to CNAβ1.
