## Supplementary Table 1 for "Palmitoylation targets the Calcineurin phosphatase to the Phosphatidylinositol 4-kinase complex at the plasma membrane"

### Sheet: All FDR < 0.01
Bait	Prey Accession	Prey Gene Symbol	Prey Gene ID	Spectra	SpecSum	AvgSpec	NumReplicates	ctrlCounts	AvgP	MaxP	FoldChange	BFDR
CNAβ2	23308501	C16orf55	124045	9|10	19	9.5	2	0|0|0|0|0|0|0|0|0|0|0|0|0|0|0|0|0|0|0|0|0|0|0|0|0|0|0|0|0|0|0|0|0|1|0|0|0|0	1	1	95	0
CNAβ2	13375746	C6orf211	79624	156|138	294	147	2	0|0|0|0|0|0|0|0|0|0|0|0|0|0|0|0|0|0|0|0|0|0|0|0|0|0|0|0|0|0|0|0|0|0|0|0|0|0	1	1	1470	0
CNAβ2	4502549	CALM2	805	16|10	26	13	2	0|0|0|0|1|0|0|1|2|1|1|0|2|1|0|1|0|0|0|1|3|3|3|0|1|3|1|0|0|0|0|1|0|1|1|1|0|1	1	1	8.52	0
CNAβ2	49574532	GSK3A	2931	10|7	17	8.5	2	0|0|0|0|0|0|0|0|0|0|0|0|0|0|0|0|0|0|0|0|0|0|0|0|1|1|0|0|0|1|1|0|1|0|0|0|0|0	1	1	32.3	0
CNAβ2	149274624	LBH	81606	13|6	19	9.5	2	0|0|0|0|0|0|0|0|0|0|0|0|0|0|0|0|0|0|0|0|0|0|0|0|0|0|0|0|0|0|0|0|0|0|0|0|0|0	1	1	95	0
CNAβ2	348041302	PI4KA	5297	22|22	44	22	2	0|0|3|0|0|0|0|3|1|0|2|0|2|0|0|0|0|0|0|0|1|1|1|2|0|0|0|1|2|2|1|0|0|1|3|1|2|0	1	1	14.41	0
CNAβ2	21361290	PPP3CC	5533	10|4	14	7	2	0|0|0|0|0|0|0|0|0|0|0|0|0|0|0|0|0|0|0|0|0|0|0|0|0|0|0|0|0|0|0|0|0|0|0|0|0|0	1	1	70	0
CNAβ2	4506025	PPP3R1	5534	560|315	875	437.5	2	0|0|0|0|0|0|0|0|0|0|0|0|0|0|0|0|0|0|0|0|0|0|0|0|0|0|0|0|0|0|0|0|0|0|0|0|0|0	1	1	4375	0
CNAβ2	33620725	RCAN1	1827	20|8	28	14	2	0|0|0|0|0|0|0|0|0|0|0|0|0|0|0|0|0|0|0|0|0|0|0|0|0|0|0|0|0|0|0|0|0|0|0|0|0|0	1	1	140	0
CNAβ2	354548848	RCAN3	11123	55|42	97	48.5	2	0|0|0|0|0|0|0|0|0|0|0|0|0|0|0|0|0|0|0|0|0|0|0|0|0|0|0|0|0|0|0|0|0|0|0|0|0|0	1	1	485	0
CNAβ2	358356428	TIE1	7075	13|12	25	12.5	2	0|0|0|0|0|0|0|0|0|0|0|0|0|0|0|0|0|0|0|0|0|0|0|0|4|0|0|0|0|0|0|0|1|0|0|0|0|0	1	1	47.5	0
CNAβ2	60685231	TTC7B	145567	6|7	13	6.5	2	0|0|0|0|0|0|0|0|0|0|1|0|0|0|0|0|0|0|0|0|0|0|0|0|0|0|0|0|1|0|0|0|1|0|0|0|0|1	1	1	30.88	0
CNAβ2	110611228	UTRN	7402	34|41	75	37.5	2	0|0|0|1|0|0|0|1|0|0|1|0|0|1|0|0|0|0|0|6|0|0|0|0|0|0|0|0|0|1|0|3|7|4|1|3|2|0	1	1	22.98	0
CNAβ2	21361340	GSK3B	2932	6|6	12	6	2	0|0|0|0|0|0|0|0|0|0|3|0|0|0|0|0|0|0|0|0|0|1|0|0|0|0|0|0|0|0|0|0|0|0|2|0|0|0	0.98	0.98	19	0
CNAβ2	109255234	CEP290	80184	6|6	12	6	2	2|0|3|0|0|0|0|0|0|0|0|0|0|0|0|0|0|0|0|0|0|0|0|0|0|0|0|0|2|0|0|0|0|0|0|0|0|0	0.97	0.97	16.29	0
CNAβ2	156104874	EVPL	2125	9|2	11	5.5	2	0|0|0|0|0|0|0|0|0|0|0|0|0|0|0|0|0|0|0|0|0|0|0|0|0|0|0|0|0|0|0|0|0|0|0|0|0|0	0.97	1	55	0
CNAβ2	19923646	FAM126A	84668	2|4	6	3	2	0|0|0|0|0|0|0|0|0|0|0|0|0|0|0|0|0|0|0|0|0|0|0|0|0|0|0|0|0|0|0|0|0|0|0|0|0|0	0.97	1	30	0.01
CNAβ2	4503833	FZD7	8324	2|4	6	3	2	0|0|0|0|0|0|0|0|0|0|0|0|0|0|0|0|0|0|0|0|0|0|0|0|0|0|0|0|0|0|0|0|0|0|0|0|0|0	0.97	1	30	0.01
CNAβ2	400759985	JAKMIP2	9832	9|4	13	6.5	2	0|0|0|0|0|0|0|0|0|0|0|0|0|0|0|0|0|0|0|0|0|0|0|0|3|0|0|0|0|0|0|0|0|0|0|0|1|0	0.97	1	30.88	0
CNAβ2	270265793	STARD9	57519	2|3	5	2.5	2	0|0|1|0|0|0|0|0|0|0|0|0|0|0|0|0|0|0|0|0|0|0|0|0|0|0|0|0|0|0|0|0|0|0|0|0|0|0	0.97	0.99	25	0.01
CNAβ2	22538444	TP53I3	9540	3|2	5	2.5	2	0|0|0|0|0|0|0|0|0|0|0|0|0|0|0|0|0|0|0|0|0|0|0|0|0|0|0|0|0|0|0|0|0|0|0|0|0|0	0.97	0.99	25	0.01
CNAβ2	34304383	USH1G	124590	2|3	5	2.5	2	0|0|0|0|0|0|0|0|0|0|0|0|0|0|0|0|0|0|0|0|0|0|0|0|0|0|0|0|0|0|0|0|0|0|0|0|0|0	0.97	0.99	25	0.01
CNAβ2	111955326	MLXIP	22877	3|3	6	3	2	0|0|0|0|0|0|0|0|0|0|0|0|0|0|0|0|0|0|0|0|0|0|0|0|0|0|0|0|3|0|0|0|0|0|0|0|0|0	0.95	0.95	19	0.01
CNAβ2	Q1RMN8	IGL	505478	2|2	4	2	2	0|1|0|0|0|0|0|0|0|0|0|0|0|0|0|0|0|0|0|0|0|0|0|0|0|0|0|0|0|0|0|0|0|0|0|0|0|0	0.94	0.94	20	0.01
CNAβ2	115527120	NEB	4703	2|2	4	2	2	0|0|0|0|0|0|0|0|0|0|0|0|0|0|0|0|0|0|0|0|0|0|0|0|0|0|0|0|0|0|0|0|0|0|0|0|0|0	0.94	0.94	20	0.01
CNAβ2	23503275	TMEM86A	144110	2|2	4	2	2	0|0|0|0|0|0|1|0|0|0|0|0|0|0|0|0|0|0|0|0|0|0|0|0|0|0|0|0|0|0|0|0|0|0|0|0|0|0	0.94	0.94	20	0.01
CNAβ2	98961143	TTC23	64927	2|2	4	2	2	0|0|0|0|0|0|0|0|0|0|0|0|0|0|0|0|0|0|0|0|0|0|0|0|0|0|0|0|0|0|0|0|0|0|0|0|0|0	0.94	0.94	20	0.01
CNAβ1	23308501	C16orf55	124045	10|15	25	12.5	2	0|0|0|0|0|0|0|0|0|0|0|0|0|0|0|0|0|0|0|0|0|0|0|0|0|0|0|0|0|0|0|0|0|1|0|0|0|0	1	1	125	0
CNAβ1	13375746	C6orf211	79624	192|182	374	187	2	0|0|0|0|0|0|0|0|0|0|0|0|0|0|0|0|0|0|0|0|0|0|0|0|0|0|0|0|0|0|0|0|0|0|0|0|0|0	1	1	1870	0
CNAβ1	19923646	FAM126A	84668	4|11	15	7.5	2	0|0|0|0|0|0|0|0|0|0|0|0|0|0|0|0|0|0|0|0|0|0|0|0|0|0|0|0|0|0|0|0|0|0|0|0|0|0	1	1	75	0
CNAβ1	49574532	GSK3A	2931	8|8	16	8	2	0|0|0|0|0|0|0|0|0|0|0|0|0|0|0|0|0|0|0|0|0|0|0|0|1|1|0|0|0|1|1|0|1|0|0|0|0|0	1	1	30.4	0
CNAβ1	400759985	JAKMIP2	9832	8|9	17	8.5	2	0|0|0|0|0|0|0|0|0|0|0|0|0|0|0|0|0|0|0|0|0|0|0|0|3|0|0|0|0|0|0|0|0|0|0|0|1|0	1	1	40.38	0
CNAβ1	149274624	LBH	81606	9|13	22	11	2	0|0|0|0|0|0|0|0|0|0|0|0|0|0|0|0|0|0|0|0|0|0|0|0|0|0|0|0|0|0|0|0|0|0|0|0|0|0	1	1	110	0
CNAβ1	4505783	PHKB	5257	8|10	18	9	2	0|2|0|0|0|0|0|0|0|0|0|0|0|0|0|0|0|0|0|0|0|0|0|1|0|0|1|0|2|0|0|0|0|0|1|0|2|0	1	1	19	0
CNAβ1	348041302	PI4KA	5297	30|34	64	32	2	0|0|3|0|0|0|0|3|1|0|2|0|2|0|0|0|0|0|0|0|1|1|1|2|0|0|0|1|2|2|1|0|0|1|3|1|2|0	1	1	20.97	0
CNAβ1	4506025	PPP3R1	5534	431|509	940	470	2	0|0|0|0|0|0|0|0|0|0|0|0|0|0|0|0|0|0|0|0|0|0|0|0|0|0|0|0|0|0|0|0|0|0|0|0|0|0	1	1	4700	0
CNAβ1	33620725	RCAN1	1827	22|16	38	19	2	0|0|0|0|0|0|0|0|0|0|0|0|0|0|0|0|0|0|0|0|0|0|0|0|0|0|0|0|0|0|0|0|0|0|0|0|0|0	1	1	190	0
CNAβ1	354548848	RCAN3	11123	64|58	122	61	2	0|0|0|0|0|0|0|0|0|0|0|0|0|0|0|0|0|0|0|0|0|0|0|0|0|0|0|0|0|0|0|0|0|0|0|0|0|0	1	1	610	0
CNAβ1	9910352	SH3GLβ2	56904	9|10	19	9.5	2	0|0|0|0|0|0|0|1|0|1|2|0|2|2|0|0|0|0|0|0|1|1|0|0|0|0|0|0|0|2|2|0|0|0|0|0|0|0	1	1	12.89	0
CNAβ1	5902102	SNRPD1	6632	31|29	60	30	2	5|11|6|0|0|2|5|4|5|3|9|0|4|4|5|5|5|5|4|1|8|8|8|5|5|4|9|4|13|5|9|8|6|5|9|5|7|13	1	1	3.83	0
CNAβ1	237649049	SNRPD2	6633	9|12	21	10.5	2	2|2|0|0|0|0|0|1|0|1|0|0|0|0|2|0|0|0|1|1|1|0|1|1|1|1|0|1|2|0|1|1|0|1|1|2|1|1	1	1	8.31	0
CNAβ1	60685231	TTC7B	145567	11|12	23	11.5	2	0|0|0|0|0|0|0|0|0|0|1|0|0|0|0|0|0|0|0|0|0|0|0|0|0|0|0|0|1|0|0|0|1|0|0|0|0|1	1	1	54.62	0
CNAβ1	110611228	UTRN	7402	35|40	75	37.5	2	0|0|0|1|0|0|0|1|0|0|1|0|0|1|0|0|0|0|0|6|0|0|0|0|0|0|0|0|0|1|0|3|7|4|1|3|2|0	1	1	22.98	0
CNAβ1	11968023	ZFP106	64397	7|8	15	7.5	2	0|0|0|0|3|0|0|0|0|0|0|0|0|0|0|0|0|0|0|0|0|0|0|0|0|0|0|0|0|0|0|0|0|0|0|0|0|0	1	1	47.5	0
CNAβ1	358356428	TIE1	7075	9|8	17	8.5	2	0|0|0|0|0|0|0|0|0|0|0|0|0|0|0|0|0|0|0|0|0|0|0|0|4|0|0|0|0|0|0|0|1|0|0|0|0|0	0.99	0.99	32.3	0
CNAβ1	153792694	BIRC6	57448	4|3	7	3.5	2	0|0|0|0|0|0|0|0|0|0|0|0|0|0|0|0|0|0|0|2|0|0|0|0|0|0|0|0|0|0|0|0|0|0|0|0|0|0	0.98	0.99	33.25	0
CNAβ1	21614513	ALDH1L1	10840	9|2	11	5.5	2	0|0|0|0|0|0|0|0|0|0|0|0|0|0|0|0|0|0|1|0|0|0|0|0|0|0|0|0|0|0|0|0|0|0|0|0|0|0	0.97	1	55	0
CNAβ1	190684710	EFR3B	22979	2|6	8	4	2	0|0|0|0|0|0|0|0|0|0|0|0|0|0|0|0|0|0|0|0|0|0|0|0|0|0|0|0|0|0|0|0|0|0|0|0|0|0	0.97	1	40	0
CNAβ1	312032467	PPFIBP1	8496	5|2	7	3.5	2	0|0|0|0|0|0|0|0|0|0|0|0|0|0|0|0|0|0|0|0|0|0|0|0|0|0|0|0|0|0|0|0|0|0|0|0|0|0	0.97	1	35	0.01
CNAβ1	21361290	PPP3CC	5533	2|9	11	5.5	2	0|0|0|0|0|0|0|0|0|0|0|0|0|0|0|0|0|0|0|0|0|0|0|0|0|0|0|0|0|0|0|0|0|0|0|0|0|0	0.97	1	55	0
CNAβ1	109255234	CEP290	80184	6|5	11	5.5	2	2|0|3|0|0|0|0|0|0|0|0|0|0|0|0|0|0|0|0|0|0|0|0|0|0|0|0|0|2|0|0|0|0|0|0|0|0|0	0.96	0.97	14.93	0.01
CNAβ1	154426253	SPATS2L	26010	6|7	13	6.5	2	0|4|2|0|0|0|0|2|0|2|0|0|2|0|0|0|0|0|0|0|0|1|0|0|0|0|0|0|0|0|0|0|0|0|0|1|0|0	0.95	0.97	8.82	0.01
CNAβ1	11125768	EIF2AK1	27102	2|2	4	2	2	0|0|0|0|0|0|0|0|0|0|0|0|0|1|0|0|0|0|0|0|0|0|0|0|0|0|0|0|0|0|0|0|0|0|0|0|0|0	0.94	0.94	20	0.01
CNAβTrunc	21614513	ALDH1L1	10840	14|3	17	8.5	2	0|0|0|0|0|0|0|0|0|0|0|0|0|0|0|0|0|0|1|0|0|0|0|0|0|0|0|0|0|0|0|0|0|0|0|0|0|0	1	1	85	0
CNAβTrunc	256574784	ANKRD33B	651746	4|9	13	6.5	2	0|0|0|0|0|0|0|1|0|0|0|0|0|0|0|0|0|0|0|0|0|0|0|0|0|0|0|0|0|0|0|0|0|0|0|0|0|0	1	1	65	0
CNAβTrunc	13375746	C6orf211	79624	182|202	384	192	2	0|0|0|0|0|0|0|0|0|0|0|0|0|0|0|0|0|0|0|0|0|0|0|0|0|0|0|0|0|0|0|0|0|0|0|0|0|0	1	1	1920	0
CNAβTrunc	38569471	LRRC41	10489	6|9	15	7.5	2	0|0|0|0|0|0|0|0|0|0|0|0|0|0|1|0|0|0|1|0|0|0|0|0|0|0|0|0|0|0|0|0|0|0|0|1|1|0	1	1	35.62	0
CNAβTrunc	209862845	NFATC4	4776	4|8	12	6	2	0|0|0|0|0|0|0|0|0|0|0|0|0|0|0|0|0|0|0|0|0|0|0|0|0|0|0|0|0|0|0|0|0|0|0|0|0|0	1	1	60	0
CNAβTrunc	348041302	PI4KA	5297	15|13	28	14	2	0|0|3|0|0|0|0|3|1|0|2|0|2|0|0|0|0|0|0|0|1|1|1|2|0|0|0|1|2|2|1|0|0|1|3|1|2|0	1	1	9.17	0
CNAβTrunc	4506025	PPP3R1	5534	112|123	235	117.5	2	0|0|0|0|0|0|0|0|0|0|0|0|0|0|0|0|0|0|0|0|0|0|0|0|0|0|0|0|0|0|0|0|0|0|0|0|0|0	1	1	1175	0
CNAβTrunc	33620725	RCAN1	1827	43|41	84	42	2	0|0|0|0|0|0|0|0|0|0|0|0|0|0|0|0|0|0|0|0|0|0|0|0|0|0|0|0|0|0|0|0|0|0|0|0|0|0	1	1	420	0
CNAβTrunc	354548848	RCAN3	11123	57|43	100	50	2	0|0|0|0|0|0|0|0|0|0|0|0|0|0|0|0|0|0|0|0|0|0|0|0|0|0|0|0|0|0|0|0|0|0|0|0|0|0	1	1	500	0
CNAβTrunc	5902102	SNRPD1	6632	37|29	66	33	2	5|11|6|0|0|2|5|4|5|3|9|0|4|4|5|5|5|5|4|1|8|8|8|5|5|4|9|4|13|5|9|8|6|5|9|5|7|13	1	1	4.21	0
CNAβTrunc	237649049	SNRPD2	6633	18|9	27	13.5	2	2|2|0|0|0|0|0|1|0|1|0|0|0|0|2|0|0|0|1|1|1|0|1|1|1|1|0|1|2|0|1|1|0|1|1|2|1|1	1	1	10.69	0
CNAβTrunc	4502549	CALM2	805	10|9	19	9.5	2	0|0|0|0|1|0|0|1|2|1|1|0|2|1|0|1|0|0|0|1|3|3|3|0|1|3|1|0|0|0|0|1|0|1|1|1|0|1	0.99	1	6.22	0
CNAβTrunc	4503453	EDF1	8721	48|46	94	47	2	0|11|30|15|20|4|5|13|21|14|8|2|13|12|8|10|14|8|6|4|10|11|17|7|2|1|6|7|6|1|0|1|1|4|2|11|9|4	0.99	1	3.5	0
CNAβTrunc	16904383	LRRC7	57554	4|3	7	3.5	2	0|2|0|0|0|0|0|0|0|0|0|0|0|0|0|0|0|0|0|0|0|0|0|0|0|0|0|0|0|0|0|0|0|0|0|0|0|0	0.98	0.99	33.25	0
CNAβTrunc	23308501	C16orf55	124045	2|4	6	3	2	0|0|0|0|0|0|0|0|0|0|0|0|0|0|0|0|0|0|0|0|0|0|0|0|0|0|0|0|0|0|0|0|0|1|0|0|0|0	0.97	1	30	0.01
CNAβTrunc	27502405	CD46	4179	4|2	6	3	2	0|0|0|0|0|0|0|0|0|0|0|0|0|0|0|0|1|0|0|0|0|0|0|0|0|0|0|0|0|0|0|0|0|0|0|0|0|0	0.97	1	30	0.01
CNAβTrunc	49574532	GSK3A	2931	3|6	9	4.5	2	0|0|0|0|0|0|0|0|0|0|0|0|0|0|0|0|0|0|0|0|0|0|0|0|1|1|0|0|0|1|1|0|1|0|0|0|0|0	0.96	1	17.1	0.01
CNAβTrunc	63055057	ACTBL2	345651	6|6	12	6	2	0|0|1|0|2|0|0|0|0|0|0|1|0|0|0|0|0|0|0|0|0|0|0|0|0|3|0|0|0|3|0|0|0|2|0|0|0|0	0.95	0.95	9.5	0.01
CNAβTrunc	16117783	βTruncRC	8945	12|5	17	8.5	2	0|0|9|0|0|0|0|0|0|0|0|0|0|0|0|0|0|0|0|0|0|0|0|0|0|0|0|0|0|0|0|0|0|0|0|0|0|0	0.95	0.98	17.94	0.01
CNAβTrunc	150170670	PCLO	27445	3|2	5	2.5	2	0|0|0|0|0|0|0|0|0|0|0|0|2|0|0|0|0|0|0|0|0|0|0|0|0|0|0|0|0|0|0|0|0|0|0|0|0|0	0.95	0.97	23.75	0.01
CNAβTrunc	21389599	ZNF570	148268	11|9	20	10	2	0|2|11|0|2|0|0|0|0|0|0|0|0|0|0|0|0|0|0|0|0|0|0|0|0|0|0|0|0|0|0|0|0|0|0|0|0|0	0.95	0.96	12.67	0.01
CNAβTrunc	126116596	ASPM	259266	2|2	4	2	2	0|0|0|0|0|0|0|0|0|0|0|0|0|0|0|0|0|0|1|0|0|0|0|0|0|0|0|0|0|0|0|0|0|0|0|0|0|0	0.94	0.94	20	0.01
CNAβTrunc	55953129	IFRD1	3475	2|2	4	2	2	0|0|0|0|0|0|0|0|0|0|0|0|0|0|0|0|0|0|0|0|0|0|1|0|0|0|0|0|0|0|0|0|0|0|0|0|0|0	0.94	0.94	20	0.01
